# Symbiotic and commensal root microbes are key determinants of plant responses to rising CO_2_

**DOI:** 10.64898/2026.11.07.764780

**Authors:** Marina Cotta, Paul Kajdewicz, Lysandros Anastasopoulos, Carlos Duran-Ballesteros, Jianbei Huang, Karl Kübler, Martin Göbel, Susan Trumbore, Paul Schulze-Lefert, Ruben Garrido-Oter

## Abstract

Rising atmospheric CO_2_ stimulates plant growth, but this effect is often constrained by nutrient availability. While beneficial soil-derived microbial symbionts such as nitrogen-fixing rhizobia and mycorrhizal fungi are known to mitigate this limitation, the role of plant commensal microbiota remains unclear. Here, using a gnotobiotic growth system and the model legume *Lotus japonicus*, we show that the magnitude of plant responses to elevated CO_2_ is largely explained by the composition of its root-associated microbial community. Axenic plants exhibited limited physiological responses to increasing CO_2_ but inoculation with symbiotic and commensal microbes amplified this effect. Commensal bacteria alone, while not increasing overall biomass, shifted plant carbon allocation belowground. Microbial abundances in roots increased with atmospheric CO_2_, even when normalized to plant DNA. The strongest plant and microbial responses were observed when rhizobia, arbuscular mycorrhizal fungi, and the commensal bacterial community were all present. These findings indicate that multi-partner microbial associations will shape both plant growth and the allocation of carbon belowground as atmospheric CO_2_ concentrations continue to rise.
