## Supplementary Data 1 for "Symbiotic and commensal root microbes are key determinants of plant responses to rising CO_2_"

### Sheet: Sheet1
Category	Description	Manufacturer	Article number	Specification
Enclosure	Climate cabinet	Hettich Benelux	PRC1200 SL	Volume: 968 L
Enclosure	EcoChamber	GöLi Glas & Kunststoffe	n.a. (custom design)	Material: acrylic Plexiglass, Volume: 10 L
Enclosure	EcoChamber gasket	Plazura	2023-17291	Material: silicone foam
Enclosure	Flow pot tray	n.a.	n.a. (custom design)	Material: Stainless steel 1.4016
Enclosure	Toggle latches	Otto Ganter	GN 832.2-55-A-ST	Material: Steel, Zinc plated, blue passivated
Enclosure	Enclosure for electronic equipment	ABB	Mistral65	IP code: IP65
Enclosure	Enclosure power provision	RS	190-4190	Output voltage: 5 V, Output power: 15 W
Enclosure	Enclosure power provision	RS	190-4191	Output voltage: 12 V, Output power: 24 W
Enclosure	Enclosure power provision	RS	190-4193	Output voltage: 24 V, Output power: 36 W
Sensing	Pin header	Degson	DG308-2.54-02P-14-00AH-1	Grid: 2.54mm
Sensing	Air CO2 concentration - sensor	Vaisala	GMP343B2C1A0N1N0A	Range: 0…2000 ppm
Sensing	Air CO2 concentration - sensor interface	Maxim	MAX232CPE+	Type: Multichannel RS-232 Driver
Sensing	Air CO2 concentration - capacitor	Tru Components	442896	Capacitance: 1 μF
Sensing	Air flow rate - sensor	Honeywell	HAFUHT0100L4AXT	Range: 0…1000 L/min
Sensing	Air pressure - sensor	WIKA	A-10-6-BA316-HD1Z-AA-M4Z-ZW	Range: 0...1.6 bar
Sensing	Air pressure - resistor	TE Connectivity	YR1B165RCC	Resistance: 165 Ohm, Power: 0.25 W
Sensing	Air relative humidity - sensor	TE Connectivity	HM1500LF	Range: 0...100 %
Sensing	Air relative humidity - operational amplifier	Texas Instruments	OPA340PA	Output Current per Channel: 50 mA
Sensing	Air relative humidity - operational amplifier	Texas Instruments	LM358APE4	Output Current per Channel: 20 mA
Sensing	Air relative humidity - resistor	Vishay	MRS16000C2002FCT00	Resistance: 20 kOhm, Power: 0.4W, Accuracy: ±1%
Sensing	Air relative humidity - resistor	Vishay	MRS16000C1201FCT00	Resistance: 1.2 kOhm, Power: 0.4W, Accuracy: ±1%
Sensing	Air temperature - sensor	WIKA	TF35	Range: -50...+250 °C
Sensing	Air temperature - instrument amplifier	Texas Instruments	INA125PA	Mounting: THT
Sensing	Air temperature - resistor	Arcol	MRA020710KBTA015	Resistance: 10 kOhm, Power: 0.25W
Sensing	Air temperature - bridge resistors	VPG Foil Resistors	Y00621K00000T9L	Resistance: 1 kOhm, Power: 0.25 W, Accuracy: ±0.01%
Sensing	Air temperature - capacitor	KEMET	Goldmax 300 MLCC	Capacitance: 0.1 μF
Sensing	Air centrifugal/sintering glass filter	Landefeld	EAF 2000-02	Membrane: Pore size: 5 μm
Actuation	Air circulation - pump	Boxer Pumps	3112.660	Type: Brushless, diaphragm
Actuation	Air circulation - power supply	TT Electronics	SRS150-24	Output voltage: 24 V
Actuation	Air circulation - potentiometer	Bourns	3296W-1-102LF	Max. resistance: 1 kOhm, Power: 0.5W, Accuracy: ±10%
Actuation	Air circulation - voltage regulator	STMicroelectronics	L7805A	Output voltage: 5 V
Actuation	Air circulation - printer circuit board	Multi Leiterplatten GmbH	n.a. (custom design)	Material: FR4 1.55mm, Copper plane: 35 µm
Actuation	Air switching - valve	SMC	VDW350-5G-4-02F-Q	Type: 3/2-way
Actuation	Air switching - relais	Panasonic	AQY211EH	Type: solid state relais
Actuation	Air switching - diode	Diotec	1N4001	Nominal current: 1A
Actuation	Air glass filter	Landefeld	EAF 2000-02	Membrane: Pore size: 5 μm
Actuation	Water circulation pump	TSC	MGD1000S	Type: Brushless, geared
Actuation	Water switching valve	SMC	VDW22LA	Type: 2/2-way
Control electronics	Microcontroller unit	STMicroelectronics	Nucleo H723ZG	STM32H723ZG MCU
Control electronics	Base shield	Seed Technology	103030000	Type: Grove Base Shield V2 Arduino
Media handling	Air filter	Sartorius	Midisart 2000	Membrane: PTFE, Pore size: 0.2 μm
Media handling	Water filter	Sartorius	Sartolab P20	Membrane: PES, Pore size: 0.2 μm
Media handling	Water non-return valve	Bürkle	229-0134	Opening pressure: 0.86 mbar
Media handling	Water manifold	Formlabs	n.a. (custom)	Material: Biomed Resin (amber)
CO2 purification and enrichement	Air compressor	Cleanair	CLR 20/50 T	Max. pressure: 10 bar. Vessel volume: 50 L
CO2 purification and enrichement	Purge gas generator	CMC Instruments	PG28L	Membrane: Pore size: 0.1 μm
CO2 purification and enrichement	Over-pressure relief valve	Landefeld	SV9 2055 7.5 D/G 0,48	Max. set pressure: 0.4 bar
CO2 purification and enrichement	Butterfly valve	Landefeld	KH 14 DVGW KN	Pressure range: -0.9…+50 bar
CO2 purification and enrichement	Pressure controller	Landefeld	R 014-1,5 MS-CO	Pressure range: 0.1…+1.5 bar
CO2 purification and enrichement	Switch valve	GOK	AUV PS 16	Max. pressure: 16 bar
CO2 purification and enrichement	Pressure reducer	Air Liquide	Primejet 200-10-30	Max output pressure: 10 bar
CO2 purification and enrichement	Carbon dioxide cylinder	Air Liquide	I6510L50R0A001	Volume: 50 L, Type: LASAL 2
Auxiliary components	Air pump service kit	Boxer Pumps	3000.14	n.a.
Auxiliary components	Water vessel	Schott	GL45	n.a.
